# 2000-year fish bone record reveals transition to commercial fisheries during climatic change

**DOI:** 10.1101/2025.10.14.682357

**Authors:** Danielle L. Buss, Abigail K. Parker, Mohsen Falahati-Anbaran, Indrė Žliobaitė, Rory Connolly, Thomas C.A. Royle, Rachel Ballantyne, Adam Boethius, Monica K. Dütting, Monica Nordanger Enehaug, Inge Bødker Enghoff, Anton Ervynck, Sheila Hamilton-Dyer, Jennifer F. Harland, Richard C. Hoffmann, Poul Holm, Anne Karin Hufthammer, Inge van der Jagt, Beatrice Krooks, Hans Christian Küchelmann, Fredrik Charpentierppl Ljungqvist, Lembi Lõugas, Ola Magnell, Daniel Makowiecki, Emma Maltin, Hanneke J.M. Meijer, William F. Mills, Rebecca Nicholson, Liz Quinlan, Hannah Russ, Kenneth Ritchie, Andrea Seim, Wim Van Neer, Wim Wouters, James H. Barrett

**Affiliations:** Department of Archaeology and Cultural History, NTNU Vitenskapsmuseet, Norwegian University of Science and Technology, Trondheim, Norway; Department of Computer Science; Department of Geosciences and Geography, University of Helsinki, Helsinki, Finland; Trinity Centre for Environmental Humanities, Trinity College Dublin, Dublin, Ireland; McDonald Institute for Archaeological Research, University of Cambridge, Downing Street, Cambridge, CB2 3ER, UK; Department of Archaeology and Ancient History, University of Lund, Lund, Sweden; Zaandam, The Netherlands; Kirkehøj 6, DK-2900, Hellerup, Denmark; Flemish Heritage Agency, Brussels, Belgium; SH-D ArchaeoZoology, Southampton, UK; Archaeology Institute, University of the Highlands and Islands, Orkney College, Kirkwall, Orkney, UK; Department of Archaeology, University of York, Heslington, York, UK; Department of History, York University, Toronto, Ontario, Canada; Department of Natural History, University Museum of Bergen, University of Bergen, Bergen, Norway; Department of Archaeology, Cultural Heritage Agency of the Netherlands, Amersfoort, Netherlands; Department of Archaeology, Ancient History and Conservation, Uppsala University - Campus Gotland, Sweden; German Maritime Museum, Leibniz Institute for German Maritime History, Hans-Scharoun-Platz-1, Germany; Department of History, Stockholm University, Stockholm, Sweden; Bolin Centre for Climate Research, Stockholm University, Stockholm, Sweden; Archaeological Research Collection, Tallinn University, Tallinn, Estonia; The Archaeologists, National Historical Museums, Lund, Sweden; Department of Environmental Archaeology and Human Palaeoecology, Institute of Archaeology, Faculty of History, Nicolaus Copernicus University, Toruń, Poland; Department of Archaeology and Classical Studies, Stockholm University, Stockholm, Sweden; Bohusläns museum, Uddevalla, Sweden; Department of Geography and Environmental Science, University of Reading, Reading, UK; Oxford Archaeology, Osney Mead, Oxford, UK; Archaeology.biz, Barnard Castle, UK; Moesgaard Museum, Aarhus University, Moesgaard, Denmark; Institute of Forest Sciences, University of Freiburg, Freiburg, Germany; Department of Botany, University of Innsbruck, Innsbruck, Austria; Regional Climate Group, Department of Earth Science, University of Gothenburg, Gothenburg, Sweden; Royal Belgian Institute of Natural Sciences, Brussels, Belgium; Laboratory of Biodiversity and Evolutionary Genomics, University of Leuven; Leuven, Belgium

## Abstract

Animal bones from archaeological contexts can reveal the interplay between past environments and human societies. Resource acquisition shaped many aspects of past societies and influenced the development of trade networks and migration. Fish have been a cornerstone of human subsistence for millennia, yet the rise of commercial fishing and trade was complex. Here, we synthesised a database of ∼1.9 million zooarchaeological fish records spanning 2000 years across Europe. Using machine-learning of catch compositions alongside fish thermal tolerances, we show that fisheries became less local over time, with homogenisation coinciding with Little Ice Age-associated cooling, a period of documented resource scarcity, concurring with growing trade. Moreover, increased proportions of marine taxa and more specialist marine fisheries were observed in the preceding Medieval Climate Anomaly, to sustain concurrent urban and population growth. Enhanced use of marine protein buffered food insecurity, whilst signalling the transition from localised to trans-regional trade networks.
