## Supplementary material for "2000-year fish bone record reveals transition to commercial fisheries during climatic change": Table S1

### Sheet: Sheet1
Table S1. Results of fishery topics categorisation using species propensities and ecological traits
GBIF_species	Fishery	propensity	Trait_LifeHistory	Known_Major_Trade (J Barrett)	Known_Aquaculture (R Hoffmann)	Trait_Temp_Fishbase_Mid	Mid_depth_fishbase (m)	Range_depth_fishbase	Fishery_grouped	Fishery_description_short	Fishery_description_long	Fishery_mean_temp	Fishery_mean_depth
Belone_belone	V1	0.601951	Oceanodromous	FALSE	FALSE	11.3	12	2 - 22 m	V1	Marine-dominated fishery	An obligate marine fishery that is dominated by traded species (especially Gadiformes and flatfish, but excluding herring) both deeper-waters and coastal. Although other non-traded species such as Dicentrarchus_labrax, Melanogrammus_aeglefinus. Merlangius_merlangus, Raja_clavata, and Solea_solea were not flagged as traded under our crirteria. All of these species are known to be commercially impo…	11.18	285.733
Chelidonichthys_cuculus	V1	0.689142	Oceanodromous	FALSE	FALSE	11.4	140	30 - 250 m
Conger_conger	V1	1.73097	Oceanodromous	TRUE	FALSE	9.4	585.5	0 - 1171 m
Dicentrarchus_labrax	V1	1.1655	Oceanodromous	FALSE	FALSE	16	55	10 - 100 m
Gadus_morhua	V1	1.22574	Oceanodromous	TRUE	FALSE	7.5	300	0 - 600 m
Melanogrammus_aeglefinus	V1	1.38553	Oceanodromous	FALSE	FALSE	6.75	230	10 - 450 m
Merlangius_merlangus	V1	1.40691	Oceanodromous	FALSE	FALSE	9.45	105	10 - 200 m
Merluccius_merluccius	V1	1.08999	Oceanodromous	TRUE	FALSE	11.15	546.5	18 - 1075 m
Molva_molva	V1	1.12983	Oceanodromous	TRUE	FALSE	7.95	550	100 - 1000 m
Platichthys_flesus	V1	0.866006	Catadromous	TRUE	FALSE	15	49.5	1 - 100 m
Pleuronectes_platessa	V1	1.31928	Oceanodromous	TRUE	FALSE	8.5	100	0 - 200 m
Raja_clavata	V1	1.3435	Oceanodromous	FALSE	FALSE	11.45	512.5	5 - 1020 m
Scomber_scombrus	V1	1.24529	Oceanodromous	TRUE	FALSE	12.25	500	0 - 1000 m
Solea_solea	V1	1.04674	Oceanodromous	FALSE	FALSE	16	75	0 - 150 m
Trachurus_trachurus	V1	1.01124	Oceanodromous	TRUE	FALSE	13.6	525	0 - 1050 m
Abramis_brama	V2	0.814992	Potamodromous	FALSE	TRUE	17	NA	NA	V2	Mixed marine and freshwater fishery	Mixed marine and freshwater fishery. Smaller species were identified, including commercially important herring, but this does not seem to be related with a small sieve size (S10.3). Collectively the marine fishes represent an intermediate temperature and shallower fishing depth relative to the other marine fisheries.	11.3104	217.433
Anguilla_anguilla	V2	3.11962	Catadromous	TRUE	FALSE	12	NA	NA
Belone_belone	V2	0.963476	Oceanodromous	FALSE	FALSE	11.3	12	2 - 22 m
Clupea_harengus	V2	3.05383	Oceanodromous	TRUE	FALSE	5.85	182	0 - 364 m
Conger_conger	V2	0.806074	Oceanodromous	TRUE	FALSE	9.4	585.5	0 - 1171 m
Esox_lucius	V2	2.37381	Potamodromous	TRUE	TRUE	19	NA	NA
Gadus_morhua	V2	1.70356	Oceanodromous	TRUE	FALSE	7.5	300	0 - 600 m
Gasterosteus_aculeatus	V2	1.19477	Anadromous	FALSE	FALSE	12	50	0 - 100 m
Gobio_gobio	V2	0.616173	Potamodromous	FALSE	FALSE	10	NA	NA
Leuciscus_leuciscus	V2	0.860704	Potamodromous	FALSE	TRUE	12	NA	NA
Lota_lota	V2	1.20673	Potamodromous	FALSE	FALSE	11	NA	NA
Melanogrammus_aeglefinus	V2	0.857933	Oceanodromous	FALSE	FALSE	6.75	230	10 - 450 m
Merlangius_merlangus	V2	1.22784	Oceanodromous	FALSE	FALSE	9.45	105	10 - 200 m
Osmerus_eperlanus	V2	1.11184	Anadromous	FALSE	FALSE	8.75	25	0 - 50 m
Perca_fluviatilis	V2	1.99676	Anadromous	FALSE	TRUE	16	15.5	1 - 30 m
Pleuronectes_platessa	V2	0.720621	Oceanodromous	TRUE	FALSE	8.5	100	0 - 200 m
Raja_clavata	V2	0.986422	Oceanodromous	FALSE	FALSE	11.45	512.5	5 - 1020 m
Rutilus_rutilus	V2	1.39201	Potamodromous	FALSE	TRUE	15	NA	NA
Salmo_salar	V2	0.671359	Anadromous	TRUE	FALSE	5.5	105	0 - 210 m
Salmo_trutta	V2	1.16131	Anadromous	FALSE	FALSE	11.15	14	0 - 28 m
Sander_lucioperca	V2	0.76146	Potamodromous	FALSE	TRUE	14	NA	NA
Scomber_scombrus	V2	1.31737	Oceanodromous	TRUE	FALSE	12.25	500	0 - 1000 m
Squalius_cephalus	V2	0.734594	Potamodromous	FALSE	FALSE	12	NA	NA
Trachurus_trachurus	V2	0.633157	Oceanodromous	TRUE	FALSE	13.6	525	0 - 1050 m
Lepidorhombus_whiffiagonis	V3	-0.000183535	Oceanodromous	FALSE	FALSE	8.85	400	100 - 700 m	V3	Not commerciall traded species	A group of predominantly marine relatively shallow fishes with a few freshwater fishes. This fishery topic likely does not reflect a true fishery but a group of uncommercially important species that were caught incidentally and some sites (< 5% of sites show any propensity to this fishery). These species were likely recovered at assemblages using fine mesh sieving (S10.3).	9.515	168.062
Pholis_gunnellus	V3	-0.0093052	Oceanodromous	FALSE	FALSE	8.1	50	0 - 100 m
Gaidropsarus_vulgaris	V3	-0.0279793	Oceanodromous	FALSE	FALSE	9.85	70	20 - 120 m
Trisopterus_esmarkii	V3	-0.0524074	Oceanodromous	FALSE	FALSE	8	175	50 - 300 m
Lophius_piscatorius	V3	-0.0532188	Oceanodromous	FALSE	FALSE	9	510	20 - 1000 m
Cottus_gobio	V3	-0.055642	Potamodromous	FALSE	FALSE	8.5	NA	NA
Ciliata_mustela	V3	-0.0589906	Oceanodromous	FALSE	FALSE	9.9	19.5	17 - 22 m
Gaidropsarus_mediterraneus	V3	-0.0626621	Oceanodromous	FALSE	FALSE	11.5	20	0 - 40 m
Taurulus_bubalis	V3	-0.093398	Oceanodromous	FALSE	FALSE	9.45	100	0 - 200 m
Leuciscus_aspius	V3	-0.0963986	Potamodromous	FALSE	FALSE	12	NA	NA
Acipenser_oxyrinchus.sturio	V4	0.776261	Anadromous	TRUE	FALSE	NA	NA	NA	V4	Freshwater-dominated fishery	A frehswater fishery with a few anadromous species (sturgeon and shad) that were likely to have been fished in freshwater environments.	13	NA
Alosa_fallax	V4	0.662289	Anadromous	FALSE	FALSE	14	205	10 - 400 m
Barbus_barbus	V4	0.881926	Potamodromous	FALSE	FALSE	17	NA	NA
Gobio_gobio	V4	0.730257	Potamodromous	FALSE	FALSE	10	NA	NA
Leuciscus_leuciscus	V4	0.970172	Potamodromous	FALSE	TRUE	12	NA	NA
Lota_lota	V4	0.824232	Potamodromous	FALSE	FALSE	11	NA	NA
Rutilus_rutilus	V4	0.868861	Potamodromous	FALSE	TRUE	15	NA	NA
Squalius_cephalus	V4	1.06129	Potamodromous	FALSE	FALSE	12	NA	NA
Abramis_brama	V5	0.764656	Potamodromous	FALSE	TRUE	17	NA	NA	V5	Specialised marine and aquaculture fishery.	Specialised marine (Gadiformes only) and freshwater fishery; the marine species are associated with relatively warmer waters; the freshwater species were known to be employed in aquaculture in the second millennium CE.	12.6	273.875
Esox_lucius	V5	0.803765	Potamodromous	TRUE	TRUE	19	NA	NA
Gadus_morhua	V5	1.8693	Oceanodromous	TRUE	FALSE	7.5	300	0 - 600 m
Melanogrammus_aeglefinus	V5	1.44919	Oceanodromous	FALSE	FALSE	6.75	230	10 - 450 m
Molva_molva	V5	0.721033	Oceanodromous	TRUE	FALSE	7.95	550	100 - 1000 m
Perca_fluviatilis	V5	0.669235	Anadromous	FALSE	TRUE	16	15.5	1 - 30 m
Sander_lucioperca	V5	0.719192	Potamodromous	FALSE	TRUE	14	NA	NA
Acipenser_oxyrinchus.sturio	V6	0.820977	Anadromous	TRUE	FALSE	NA	NA	NA	V6	Deeper-water marine fishery	Predominantly marine fishery dominated by species often associated with deeper and cooler waters. Two anadromous taxa (sturgeon and salmon) are also well-represented in this fishery, but obligate freshwater taxa are not. It is possible these two anadromous species were caught seasonally during spawning migrations.	8.85	319.867
Belone_belone	V6	1.16688	Oceanodromous	FALSE	FALSE	11.3	12	2 - 22 m
Brosme_brosme	V6	0.913481	Oceanodromous	FALSE	FALSE	4.1	509	18 - 1000 m
Conger_conger	V6	1.49634	Oceanodromous	TRUE	FALSE	9.4	585.5	0 - 1171 m
Eutrigla_gurnardus	V6	0.688617	Oceanodromous	FALSE	FALSE	10.4	175	10 - 340 m
Gadus_morhua	V6	1.76457	Oceanodromous	TRUE	FALSE	7.5	300	0 - 600 m
Labrus_bergylta	V6	0.922618	Oceanodromous	FALSE	FALSE	15	25	1 - 50 m
Melanogrammus_aeglefinus	V6	1.17763	Oceanodromous	FALSE	FALSE	6.75	230	10 - 450 m
Merluccius_merluccius	V6	1.6995	Oceanodromous	TRUE	FALSE	11.15	546.5	18 - 1075 m
Molva_molva	V6	2.05887	Oceanodromous	TRUE	FALSE	7.95	550	100 - 1000 m
Myoxocephalus_scorpius	V6	0.628716	Oceanodromous	FALSE	FALSE	5.35	225.5	0 - 451 m
Pagellus_bogaraveo	V6	0.666416	Oceanodromous	FALSE	FALSE	10.9	225	150 - 300 m
Pollachius_pollachius	V6	1.30979	Oceanodromous	FALSE	FALSE	9.45	120	40 - 200 m
Pollachius_virens	V6	1.54066	Oceanodromous	FALSE	FALSE	7	200.5	37 - 364 m
Salmo_salar	V6	1.31354	Anadromous	TRUE	FALSE	5.5	105	0 - 210 m
Squalus_acanthias	V6	0.926842	Oceanodromous	FALSE	FALSE	11	989	0 - 1978 m
